# Medical relevance of common protein-altering variants in GPCR genes across 337,205 individuals in the UK Biobank

**DOI:** 10.1101/2019.12.13.876250

**Authors:** Christopher DeBoever, AJ Venkatakrishnan, Joseph M Paggi, Franziska M. Heydenreich, Suli-Anne Laurin, Matthieu Masureel, Yosuke Tanigawa, Guhan Venkataraman, Michel Bouvier, Ron O. Dror, Manuel A. Rivas

## Abstract

G protein-coupled receptors (GPCRs) drive an array of critical physiological functions and are an important class of drug targets, though a map of which GPCR genetic variants are associated with phenotypic variation is lacking. We performed a phenome-wide association analysis for 269 common protein-altering variants in 156 GPCRs and 275 phenotypes, including disease outcomes and diverse quantitative measurements, using 337,205 UK Biobank participants and identified 138 associations. We discovered novel associations between GPCR variants and migraine risk, hypothyroidism, and dietary consumption. We also demonstrated experimentally that variants in the β_2_ adrenergic receptor (*ADRB2*) associated with immune cell counts and pulmonary function and variants in the gastric inhibitory polypeptide receptor (*GIPR*) associated with food intake and body size affect downstream signaling pathways. Overall, this study provides a map of genetic associations for GPCR coding variants across a wide variety of phenotypes, which can inform future drug discovery efforts targeting GPCRs.
