## Supplementary material for "Medical relevance of common protein-altering variants in GPCR genes across 337,205 individuals in the UK Biobank": Table S2

### Sheet: Quantitative phenotypes
Phenotype	ID	Gene name	P	Adjusted P	BETA	SE	BETA 95% CI lower	BETA 95% CI upper	OBS_CT	T_STAT	Gene
Monocyte count	rs2228467	ACKR2	2.24403e-101	9.83161e-96	0.102068	0.00477325	0.0927124	0.111424	327233	-21.3833	ENSG00000144648
Basophill pct	rs74472890	P2RY2	2.73891e-85	5.9999e-80	0.110713	0.00565537	0.0996285	0.121798	327276	-19.5766	ENSG00000175591
Basophill count	rs74472890	P2RY2	7.64604e-72	1.11664e-66	0.10136	0.00565354	0.0902791	0.112441	327273	-17.9285	ENSG00000175591
Monocyte count	Affx-22332927	ACKR2	1.57852e-49	1.72896e-44	-0.0347859	0.0023508	-0.0393935	-0.0301783	327052	14.7975	ENSG00000144648
Monocyte pct	rs2228467	ACKR2	8.1314e-49	7.12511e-44	0.108394	0.00738039	0.0939284	0.12286	327236	-14.6867	ENSG00000144648
Basophill pct	Affx-5881601	P2RY2	1.51957e-43	1.1096e-38	0.039832	0.00287819	0.0341907	0.0454733	326785	-13.8393	ENSG00000175591
Eosinophill pct	rs1042714	ADRB2	9.91068e-43	6.20299e-38	0.0368958	0.00269239	0.0316187	0.0421729	326217	-13.7037	ENSG00000169252
Body mass index (BMI)	rs2229616	MC4R	6.30326e-40	3.452e-35	-0.113837	0.00860668	-0.130706	-0.0969679	335481	13.2266	ENSG00000166603
Weight	rs2229616	MC4R	3.71853e-37	1.81019e-32	-0.0970166	0.00761644	-0.111945	-0.0820884	335597	12.7378	ENSG00000166603
Monocyte count	rs3732378	CX3CR1	9.06954e-37	3.97357e-32	0.0382591	0.00302013	0.0323396	0.0441786	327090	-12.668	ENSG00000168329
Basophill count	Affx-5881601	P2RY2	1.69203e-36	6.73925e-32	0.0363084	0.00287728	0.0306689	0.0419479	326782	-12.619	ENSG00000175591
Eosinophill count	rs1042714	ADRB2	2.45695e-33	8.97038e-29	0.029087	0.0024175	0.0243487	0.0338253	326214	-12.0318	ENSG00000169252
Waist circumference	rs2229616	MC4R	1.47694e-32	4.97755e-28	-0.0904466	0.00761158	-0.105365	-0.0755279	335996	11.8828	ENSG00000166603
Hip circumference	rs2229616	MC4R	3.82858e-32	1.19813e-27	-0.102288	0.0086664	-0.119274	-0.0853019	335957	11.8029	ENSG00000166603
Body mass index (BMI)	rs1800437	GIPR	7.15868e-28	2.09092e-23	-0.0333812	0.00305012	-0.0393594	-0.027403	335799	10.9442	ENSG00000010310
Weight	rs1800437	GIPR	3.347e-23	9.16498e-19	-0.0267861	0.00269953	-0.0320772	-0.021495	335915	9.92252	ENSG00000010310
Neutrophill count	rs1042714	ADRB2	9.2349e-23	2.38001e-18	-0.0271726	0.00276686	-0.0325956	-0.0217496	326214	9.82073	ENSG00000169252
Waist circumference	rs1800437	GIPR	1.68151e-21	4.09282e-17	-0.0256901	0.00269749	-0.0309772	-0.020403	336314	9.52371	ENSG00000010310
Eosinophill pct	rs1042713	ADRB2	4.59923e-19	1.06054e-14	0.0248833	0.00278896	0.0194169	0.0303497	326938	-8.92207	ENSG00000169252
Eosinophill count	rs2228467	ACKR2	5.26285e-18	1.15289e-13	0.0434554	0.00502489	0.0336066	0.0533042	327233	-8.64803	ENSG00000144648
Monocyte count	rs3732379	CX3CR1	9.14184e-18	1.90726e-13	0.0218844	0.00254922	0.0168879	0.0268809	326148	-8.58476	ENSG00000168329
Monocyte count	rs3749171	GPR35	7.52328e-17	1.49824e-12	-0.0247573	0.00296887	-0.0305763	-0.0189383	326402	8.33896	ENSG00000178623
Eosinophill count	rs1042713	ADRB2	1.89978e-15	3.61886e-11	0.0199476	0.00250973	0.0150285	0.0248667	326935	-7.94811	ENSG00000169252
High light scatter reticulocyte count	rs2501432	CNR2	8.28732e-15	1.51286e-10	-0.0183281	0.00236081	-0.0229553	-0.0137009	320809	7.76348	ENSG00000188822
Hip circumference	rs1800437	GIPR	1.28918e-14	2.25928e-10	-0.0236716	0.00307135	-0.0296914	-0.0176518	336275	7.70724	ENSG00000010310
Monocyte pct	rs3732378	CX3CR1	1.90181e-14	3.20472e-10	0.0357403	0.00466739	0.0265922	0.0448884	327093	-7.65745	ENSG00000168329
High light scatter reticulocyte count	rs12107252	CELSR3	2.25957e-14	3.64116e-10	-0.027797	0.0036406	-0.0349326	-0.0206614	322399	7.63527	ENSG00000008300
High light scatter reticulocyte count	rs3821875	CELSR3	2.32703e-14	3.64116e-10	-0.0281566	0.00368953	-0.0353881	-0.0209251	322272	7.63148	ENSG00000008300
Sodium in urine	rs1800437	GIPR	7.79705e-14	1.17795e-09	-0.0224911	0.00300924	-0.0283892	-0.016593	326969	7.47403	ENSG00000010310
Basophill pct	Affx-5881578	P2RY2	2.6343e-13	3.84716e-09	0.034838	0.00476437	0.0254998	0.0441762	327145	-7.31218	ENSG00000175591
Immature reticulocyte fraction	rs2501432	CNR2	2.86013e-13	4.04222e-09	-0.0130618	0.00178902	-0.0165683	-0.00955532	320809	7.30113	ENSG00000188822
High light scatter reticulocyte count	rs1800437	GIPR	5.25653e-13	7.19689e-09	-0.0211647	0.00293188	-0.0269112	-0.0154182	322420	7.21879	ENSG00000010310
High light scatter reticulocyte count	rs6441977	CCRL2	5.72921e-13	7.60636e-09	0.0230513	0.00319843	0.0167824	0.0293202	321375	-7.20707	ENSG00000121797
Monocyte count	rs1799864	CCR2	5.26104e-12	6.77936e-08	-0.0303931	0.00440569	-0.0390283	-0.0217579	327071	6.89861	ENSG00000121807
Tea intake	rs1669413	TAS2R42	5.99982e-12	7.51045e-08	0.0219875	0.0031959	0.0157235	0.0282515	336761	-6.8799	ENSG00000186136
Platelet crit	Affx-5881601	P2RY2	8.67664e-12	1.05595e-07	0.0148218	0.00217101	0.0105666	0.019077	327183	-6.82715	ENSG00000175591
Neutrophill count	rs1042713	ADRB2	1.20007e-11	1.42102e-07	-0.0194197	0.00286407	-0.0250333	-0.0138061	326935	6.78045	ENSG00000169252
Weight	rs2301680	CALCR	5.40198e-11	6.19383e-07	0.0140784	0.00214622	0.00987181	0.018285	334774	-6.55963	ENSG00000004948
Eosinophill pct	rs2228467	ACKR2	5.51351e-11	6.19383e-07	0.0366201	0.00558524	0.025673	0.0475672	327236	-6.55659	ENSG00000144648
Monocyte pct	Affx-22332927	ACKR2	7.54104e-11	8.25976e-07	-0.0236568	0.00363409	-0.0307796	-0.016534	327055	6.5097	ENSG00000144648
Eosinophill pct	rs2501432	CNR2	8.28563e-11	8.85396e-07	0.0176716	0.00272058	0.0123393	0.0230039	325510	-6.49554	ENSG00000188822
Lymphocyte count	rs6441977	CCRL2	3.32738e-10	3.47096e-06	0.0219785	0.00349815	0.0151221	0.0288349	326075	-6.2829	ENSG00000121797
Eosinophill count	rs2501432	CNR2	3.53485e-10	3.60163e-06	0.0153526	0.00244722	0.010556	0.0201492	325507	-6.27349	ENSG00000188822
Tea intake	rs713598	TAS2R38	4.45473e-10	4.43573e-06	0.0150938	0.0024199	0.0103508	0.0198368	336803	-6.23738	ENSG00000257138
Monocyte pct	rs3732379	CX3CR1	6.2727e-10	6.10714e-06	0.024361	0.00393961	0.0166394	0.0320826	326151	-6.18361	ENSG00000168329
Neutrophill count	Affx-22332927	ACKR2	8.14591e-10	7.7585e-06	-0.0173402	0.00282311	-0.0228735	-0.0118069	327052	6.14224	ENSG00000144648
High light scatter reticulocyte pct	rs6441977	CCRL2	9.38993e-10	8.75307e-06	0.0204775	0.0033462	0.0139189	0.0270361	321375	-6.11963	ENSG00000121797
Creatinine (enzymatic) in urine	rs1800437	GIPR	1.15953e-09	1.05837e-05	-0.0177935	0.00292372	-0.023524	-0.012063	327648	6.08592	ENSG00000010310
Standing height	rs2271933	HCRTR1	1.28159e-09	1.14591e-05	0.0106683	0.00175759	0.00722342	0.0141132	335968	-6.06986	ENSG00000121764
Basophill count	Affx-5881578	P2RY2	1.38687e-09	1.21524e-05	0.0288475	0.00476254	0.0195129	0.0381821	327142	-6.05717	ENSG00000175591
Coffee intake	rs1669413	TAS2R42	1.45562e-09	1.25047e-05	-0.019075	0.00315323	-0.0252553	-0.0128947	336761	6.04937	ENSG00000186136
High light scatter reticulocyte pct	rs2501432	CNR2	1.70131e-09	1.43343e-05	-0.014888	0.00247136	-0.0197319	-0.0100441	320809	6.0242	ENSG00000188822
Mean platelet (thrombocyte) volume	rs6437353	GPR35	2.81532e-09	2.32728e-05	-0.0212804	0.00358125	-0.0282996	-0.0142612	327175	5.94218	ENSG00000178623
Fresh fruit intake	rs1800437	GIPR	4.24237e-09	3.442e-05	0.0171145	0.0029133	0.0114044	0.0228246	336855	-5.87461	ENSG00000010310
Immature reticulocyte fraction	rs1800437	GIPR	4.37325e-09	3.48367e-05	-0.0130416	0.00222189	-0.0173965	-0.0086867	322420	5.86958	ENSG00000010310
FEV1	rs2274911	GPRC6A	4.92894e-09	3.85622e-05	0.0122764	0.00209864	0.00816307	0.0163897	307939	-5.84972	ENSG00000173612
Tea intake	rs619381	TAS2R7	6.38022e-09	4.90407e-05	-0.0206593	0.00355788	-0.0276327	-0.0136859	336280	5.80662	ENSG00000121377
Immature reticulocyte fraction	rs12107252	CELSR3	9.82235e-09	7.41965e-05	-0.0158248	0.00275985	-0.0212341	-0.0104155	322399	5.73392	ENSG00000008300
Lymphocyte count	rs41287280	S1PR1	1.16999e-08	8.68813e-05	0.0506808	0.00888483	0.0332665	0.0680951	325577	-5.70419	ENSG00000170989
Tea intake	rs10246939	TAS2R38	1.79662e-08	0.00013119	0.0134179	0.002383	0.00874722	0.0180886	336808	-5.63066	ENSG00000257138
Reticulocyte pct	rs6441977	CCRL2	1.84079e-08	0.000132212	0.0191162	0.00339754	0.012457	0.0257754	321553	-5.62648	ENSG00000121797
Eosinophill count	Affx-22332927	ACKR2	1.91356e-08	0.000135222	-0.013903	0.00247394	-0.0187519	-0.00905408	327052	5.61978	ENSG00000144648
Pulse rate	rs1801725	CASR	2.4026e-08	0.000167085	-0.0207435	0.00371726	-0.0280293	-0.0134577	318119	5.58033	ENSG00000036828
Monocyte count	rs3749172	GPR35	2.62632e-08	0.000179789	0.0128917	0.00231665	0.00835107	0.0174323	326755	-5.56482	ENSG00000178623
Reticulocyte count	rs6441977	CCRL2	3.08491e-08	0.000207934	0.0179567	0.00324322	0.0116	0.0243134	321554	-5.53668	ENSG00000121797
Hip circumference	rs2301680	CALCR	3.18346e-08	0.000208679	0.0135056	0.00244172	0.00871983	0.0182914	335133	-5.53117	ENSG00000004948
Sitting height	rs2301680	CALCR	3.19123e-08	0.000208679	0.0101871	0.0018419	0.00657698	0.0137972	335026	-5.53074	ENSG00000004948
Standing height	rs2301680	CALCR	3.42828e-08	0.000220884	0.00946771	0.00171574	0.00610486	0.0128306	335013	-5.51816	ENSG00000004948
Immature reticulocyte fraction	rs3821875	CELSR3	3.49211e-08	0.000221735	-0.0154185	0.00279579	-0.0208982	-0.00993875	322272	5.51492	ENSG00000008300
Platelet crit	rs1798192	HCAR3	3.66581e-08	0.000229439	0.010291	0.00186893	0.0066279	0.0139541	327505	-5.50637	ENSG00000255398
Eosinophill pct	rs1800888	ADRB2	4.25986e-08	0.000262865	0.0605377	0.0110473	0.038885	0.0821904	327245	-5.47986	ENSG00000169252
Tea intake	rs1726866	TAS2R38	4.592e-08	0.000278212	-0.0130564	0.00238842	-0.0177377	-0.0083751	335950	5.46655	ENSG00000257138
FEV1	rs1800888	ADRB2	4.63556e-08	0.000278212	-0.0418187	0.00765225	-0.0568171	-0.0268203	308806	5.46489	ENSG00000169252
Fluid intelligence score	rs2271933	HCRTR1	5.3364e-08	0.000315946	0.0220783	0.00405847	0.0141237	0.0300329	122875	-5.44006	ENSG00000121764
Monocyte pct	rs3749171	GPR35	5.7381e-08	0.000335199	-0.0248839	0.00458528	-0.033871	-0.0158968	326405	5.4269	ENSG00000178623
Sitting height	rs1798192	HCAR3	6.66939e-08	0.000384475	-0.00999541	0.00185101	-0.0136234	-0.00636743	336127	5.39998	ENSG00000255398
Monocyte pct	rs1042714	ADRB2	1.0163e-07	0.000578265	0.0189559	0.00356053	0.0119773	0.0259345	326217	-5.32391	ENSG00000169252
Monocyte pct	rs1799864	CCR2	1.22909e-07	0.000690375	-0.0360244	0.0068109	-0.0493738	-0.022675	327074	5.28923	ENSG00000121807
Platelet crit	rs7570797	PROKR1	1.59263e-07	0.00088325	-0.0232283	0.00443151	-0.0319141	-0.0145425	327788	5.24163	ENSG00000169618
Reticulocyte pct	rs2501432	CNR2	1.69439e-07	0.000927939	-0.0131261	0.00250968	-0.0180451	-0.00820713	320986	5.23019	ENSG00000188822
FEV1, Best measure	rs2274911	GPRC6A	2.06949e-07	0.00111937	0.0117753	0.00226747	0.00733106	0.0162195	254600	-5.19313	ENSG00000173612
Reticulocyte count	rs1800437	GIPR	2.4762e-07	0.00131971	-0.015329	0.00297097	-0.0211521	-0.0095059	322599	5.1596	ENSG00000010310
High light scatter reticulocyte pct	rs1800437	GIPR	2.50011e-07	0.00131971	-0.0158078	0.00306484	-0.0218149	-0.00980071	322420	5.1578	ENSG00000010310
Standing height	rs72813442	MC1R	2.62658e-07	0.00136996	0.00959468	0.00186357	0.00594208	0.0132473	335995	-5.14855	ENSG00000258839
High light scatter reticulocyte count	rs11761941	GPR146	3.10021e-07	0.00159797	-0.0167872	0.00328044	-0.0232169	-0.0103575	322480	5.11736	ENSG00000164849
Standing height	rs35946826	GPR45	3.23707e-07	0.00164911	-0.0124936	0.00244531	-0.0172864	-0.00770079	336051	5.1092	ENSG00000135973
Peak expiratory flow (PEF)	rs1800888	ADRB2	3.75237e-07	0.00188965	-0.0431035	0.00848291	-0.05973	-0.026477	308806	5.08122	ENSG00000169252
Standing height	rs4988496	GHRHR	4.52305e-07	0.00225188	0.0186965	0.00370549	0.0114337	0.0259593	336244	-5.04561	ENSG00000106128
Peak expiratory flow (PEF)	rs3821875	CELSR3	5.25415e-07	0.00258648	0.016362	0.00326139	0.00996968	0.0227543	308557	-5.0169	ENSG00000008300
Sitting height	rs4988496	GHRHR	6.51418e-07	0.00317112	0.0197927	0.00397811	0.0119956	0.0275898	336257	-4.97541	ENSG00000106128
High light scatter reticulocyte count	rs5030920	TACR2	6.92806e-07	0.00333554	-0.0136705	0.00275422	-0.0190688	-0.00827223	322122	4.96347	ENSG00000075073
Body mass index (BMI)	rs34804482	LGR4	7.20416e-07	0.00343077	-0.0373822	0.00754301	-0.0521665	-0.0225979	335525	4.95587	ENSG00000205213
FEV1, Best measure	rs1800888	ADRB2	1.11915e-06	0.00527231	-0.0401636	0.00824789	-0.0563295	-0.0239977	255303	4.86956	ENSG00000169252
Standing height	rs9685931	GPR78	1.14464e-06	0.00533503	0.0131453	0.00270197	0.00784944	0.0184412	336217	-4.86508	ENSG00000155269
Tea intake	rs10772420	TAS2R19	1.19566e-06	0.00551417	0.0115842	0.00238533	0.00690895	0.0162594	335286	-4.85644	ENSG00000212124
Peak expiratory flow (PEF)	rs12107252	CELSR3	1.333e-06	0.00603047	0.015564	0.00321912	0.00925452	0.0218735	308669	-4.83487	ENSG00000008300
White blood cell (leukocyte) count	rs1042714	ADRB2	1.33514e-06	0.00603047	-0.0164918	0.00341125	-0.0231778	-0.00980575	326762	4.83454	ENSG00000169252
Reticulocyte pct	rs1800437	GIPR	1.39096e-06	0.00620426	-0.0150201	0.00311208	-0.0211198	-0.00892042	322598	4.82639	ENSG00000010310
Reticulocyte count	rs3821875	CELSR3	1.4054e-06	0.00620426	-0.0180492	0.00374128	-0.0253821	-0.0107163	322451	4.82433	ENSG00000008300
White blood cell (leukocyte) count	rs713598	TAS2R38	1.4161e-06	0.00620426	0.0166633	0.0034551	0.0098913	0.0234353	327635	-4.82281	ENSG00000257138
Reticulocyte count	rs12107252	CELSR3	1.45793e-06	0.00632428	-0.0177865	0.00369243	-0.0250237	-0.0105493	322578	4.81701	ENSG00000008300
Peak expiratory flow (PEF)	rs2271933	HCRTR1	1.61032e-06	0.00691684	0.0101383	0.00211342	0.005996	0.0142806	308533	-4.79713	ENSG00000121764
FEV1, predicted	rs2271933	HCRTR1	1.7155e-06	0.00729709	0.00893446	0.00186734	0.00527447	0.0125944	110236	-4.7846	ENSG00000121764
Diastolic blood pressure	rs34591516	GPR20	1.83445e-06	0.00772344	0.028128	0.00589569	0.0165724	0.0396836	318197	-4.77094	ENSG00000204882
Eosinophill count	Affx-5881601	P2RY2	1.85099e-06	0.00772344	0.0134556	0.00282138	0.0079257	0.0189855	326782	-4.76913	ENSG00000175591
Cereal intake	rs274624	GRM3	2.12592e-06	0.00878693	-0.0109419	0.00230786	-0.0154653	-0.00641849	335817	4.74115	ENSG00000198822
Diastolic blood pressure	rs1801725	CASR	2.26051e-06	0.0092559	-0.0174117	0.00368213	-0.0246287	-0.0101947	318119	4.72871	ENSG00000036828
Coffee intake	rs10772420	TAS2R19	2.58725e-06	0.0104957	-0.0110649	0.00235363	-0.015678	-0.00645179	335286	4.70121	ENSG00000212124
White blood cell (leukocyte) count	rs1466684	P2RY13	2.76049e-06	0.0110957	0.0206285	0.00440031	0.0120039	0.0292531	327757	-4.68796	ENSG00000181631
Lymphocyte count	rs3732378	CX3CR1	2.94776e-06	0.0117407	0.0156712	0.00335248	0.00910034	0.0222421	327090	-4.67451	ENSG00000168329
Waist circumference	rs17681684	GLP2R	3.06001e-06	0.012078	0.0106291	0.00227759	0.00616502	0.0150932	335621	-4.66683	ENSG00000065325
White blood cell (leukocyte) count	rs6441977	CCRL2	3.16292e-06	0.0123727	0.0217293	0.00466292	0.01259	0.0308686	326624	-4.66003	ENSG00000121797
Reticulocyte count	rs2501432	CNR2	3.86402e-06	0.0149816	-0.0110618	0.00239504	-0.0157561	-0.00636752	320987	4.61865	ENSG00000188822
Weight	rs2271933	HCRTR1	4.14146e-06	0.0159164	0.0101216	0.00219832	0.00581289	0.0144303	335730	-4.60423	ENSG00000121764
Immature reticulocyte fraction	rs2229616	MC4R	4.24417e-06	0.0161693	-0.0288477	0.00627243	-0.0411417	-0.0165537	322109	4.59913	ENSG00000166603
Neutrophill count	rs1466684	P2RY13	4.68052e-06	0.017678	0.0163727	0.00357585	0.00936403	0.0233814	327208	-4.5787	ENSG00000181631
Hand grip strength (left)	rs2271933	HCRTR1	5.08527e-06	0.0190425	0.00787857	0.00172726	0.00449314	0.011264	335352	-4.56131	ENSG00000121764
Immature reticulocyte fraction	rs6441977	CCRL2	5.27277e-06	0.0195773	0.0110359	0.00242351	0.00628582	0.015786	321375	-4.55371	ENSG00000121797
Eosinophill count	rs1800888	ADRB2	5.58147e-06	0.0205493	0.0451782	0.00994736	0.0256814	0.064675	327242	-4.54173	ENSG00000169252
Hand grip strength (right)	rs2271933	HCRTR1	5.66163e-06	0.020652	0.00785521	0.00173071	0.00446302	0.0112474	335373	-4.53872	ENSG00000121764
Sodium in urine	rs2653349	HCRTR2	5.70362e-06	0.020652	-0.0131634	0.00290124	-0.0188498	-0.00747697	326775	4.53716	ENSG00000137252
Forced vital capacity (FVC)	rs2274911	GPRC6A	6.42278e-06	0.0230653	0.00924199	0.00204829	0.00522734	0.0132566	307939	-4.51205	ENSG00000173612
Tea intake	rs10845295	TAS2R31	7.23597e-06	0.0257743	0.0106558	0.00237498	0.00600084	0.0153108	335387	-4.4867	ENSG00000256436
Standing height	rs4274188	MRGPRX3	7.69037e-06	0.027172	0.00904469	0.00202175	0.00508206	0.0130073	335864	-4.4737	ENSG00000179826
Lymphocyte pct	rs6441977	CCRL2	8.27932e-06	0.0290189	0.0669199	0.0150115	0.0374974	0.0963424	326078	-4.4579	ENSG00000121797
Usual walking pace	rs1800437	GIPR	8.5803e-06	0.0296499	0.00901459	0.00202565	0.00504432	0.0129849	435995	-4.45022	ENSG00000010310
Monocyte pct	rs1042713	ADRB2	8.5947e-06	0.0296499	0.0164065	0.00368696	0.00918006	0.0236329	326938	-4.44988	ENSG00000169252
FEV1, predicted pct	rs1800888	ADRB2	9.19971e-06	0.0314891	-0.0754553	0.0170121	-0.108799	-0.0421116	110335	4.43538	ENSG00000169252
White blood cell (leukocyte) count	rs2228467	ACKR2	9.28005e-06	0.0315179	0.0313614	0.00707395	0.0174965	0.0452263	327783	-4.43337	ENSG00000144648
Standing height	rs3812694	NPFFR1	1.0474e-05	0.0352992	0.0160274	0.00363662	0.00889962	0.0231552	336230	-4.40722	ENSG00000148734
Coffee intake	rs10845295	TAS2R31	1.09572e-05	0.0366458	-0.010306	0.00234364	-0.0148995	-0.00571247	335387	4.39743	ENSG00000256436
Monocyte count	rs34075341	S1PR3	1.18097e-05	0.0391977	-0.0267482	0.00610532	-0.0387146	-0.0147818	327220	4.38114	ENSG00000213694
Weight	rs34804482	LGR4	1.21489e-05	0.0400204	-0.0292074	0.00667602	-0.0422924	-0.0161224	335641	4.37496	ENSG00000205213

### Sheet: Binary phenotypes
Phenotype	ID	Gene name	P	Adjusted P	Odds ratio	SE	Odds ratio 95% CI lower	Odds ratio 95% CI upper	OBS_CT	T_STAT	Gene
high cholesterol	rs72703203	CELSR2	1.47554e-17	5.64856e-12	0.846117	0.0195917	0.814242	0.879239	336711	8.52905	ENSG00000143126
migraine	rs12295710	MRGPRE	3.81372e-08	0.00729971	1.07483	0.0131228	1.04754	1.10284	336566	-5.49927	ENSG00000184350
prostate cancer	rs2274911	GPRC6A	8.22362e-08	0.0104937	1.12012	0.0211554	1.07463	1.16754	336018	-5.36215	ENSG00000173612
hypothyroidism/myxoedema	rs3732378	CX3CR1	1.27825e-07	0.0122333	1.07429	0.0135674	1.0461	1.10324	336806	-5.28194	ENSG00000168329
hyperthyroidism/thyrotoxicosis	rs2234919	TSHR	3.59838e-07	0.0275501	0.739754	0.0592321	0.65867	0.83082	337041	5.08906	ENSG00000165409
