## Supplementary material for "Medical relevance of common protein-altering variants in GPCR genes across 337,205 individuals in the UK Biobank": Table S4

### Sheet: Sheet1
	cAMP		bArr1		bArr2
	epi	norepi	epi	norepi	epi	norepi
RQT (wt) vs. GQT (16)	0.2445	0.0209	0.8655	0.9995	0.663	0.9897
RQT (wt) vs. GET (27, REF)	0.0168	0.0895	0.533	0.014	0.2946	0.9635
RQT (wt) vs. GQI (164)	0.8665	0.9992	0.0001	0.8819	<0.0001	0.0043
GQT (16) vs. GET (27, REF)	0.0014	0.0008	0.211	0.0162	0.8746	0.9982
GQT (16) vs. GQI (164)	0.5927	0.0248	0.0003	0.9219	<0.0001	0.003
GET (27, REF) vs. GQI (164)	0.0062	0.075	<0.0001	0.0381	<0.0001	0.0025
